# Transfer learning enables discovery of sub-micromolar antibacterials for ESKAPE pathogens from ultra-large chemical spaces

**DOI:** 10.1101/2025.08.07.669197

**Authors:** Miguel García-Ortegón, Srijit Seal, Emily Geddes, Jenny L Littler, Collette S Guy, Jonathan Whiteside, Carl Rasmussen, Andreas Bender, Sergio Bacallado

## Abstract

The rise of antimicrobial resistance, especially among gram-negative ESKAPE pathogens, presents an urgent global health threat. However, the discovery of new antibiotics is hampered by sparse publicly available antibacterial data, complex bacterial defenses, and weak economic incentives. Here, we introduce a transfer learning framework using deep graph neural networks (DGNNs) to identify antibacterials from ultra-large chemical libraries. DGNNs were first pre-trained on large molecular datasets of protein-ligand simulations, binding affinities, and physicochemical properties to learn generalizable chemical features, and then fine-tuned on limited antibacterial screening data. Compared to classical methods, transfer learning significantly improved enrichment factors and predictive performance in cross-dataset benchmarks. Applying this strategy to the ChemDiv and Enamine libraries, we virtually screened over a billion compounds and prioritized 156 candidates. Experimental testing against *Escherichia coli* revealed that 54% of compounds exhibited antibacterial activity (MIC ≤64 µg/ml), with several demonstrating sub-micromolar potency and broad-spectrum efficacy against gram-positive and gram-negative pathogens, including three ESKAPE species. Of 18 broad-spectrum candidates, 15 showed minimal cytotoxicity and no hemolytic activity. These results validate our approach for navigating underexplored chemical space and identifying potent, low-toxicity compounds with antibiotic activity. We release open-source models and a scalable workflow to accelerate antibacterial discovery in the face of data scarcity.
