## Supplementary Tables for "Transfer learning enables discovery of sub-micromolar antibacterials for ESKAPE pathogens from ultra-large chemical spaces"

### Sheet: Sheet2
Supplementary Table S1: Benchmarking model class. All Attentive FP models were pre-trained for ten epochs and fine-tuned (or trained) for ten epochs.
Model	Representation	Pre-training	Enrichment factor (MSE)	Enrichment factor (Cross-entropy)
XGBoost	Morgan FP, 1024 bits	None	21.6 ± 2.9	25.5 ± 5.9
XGBoost	Morgan FP, 2048 bits	None	33.4 ± 5.9	42.5 ± 6.1
Attentive FP	Molecular graphs	None	5.90 ± 1.5	5.2 ± 5.0
Attentive FP	Molecular graphs (RDKit)	RDKit	61.5 ± 15.2	54.3 ± 5.5
Attentive FP	Molecular graphs (ExCAPE)	ExCAPE	45.1 ± 4.9	54.3 ± 10.5
Attentive FP	Molecular graphs (DOCKSTRING)	DOCKSTRING	41.2 ± 5.0	48.4 ± 10.9
Attentive FP	Molecular graphs (RED)	RED	63.5 ± 15.4	49.7 ± 9.6

### Sheet: Sheet3
Supplementary Table S2: Benchmarking loss. All models were pre-trained for 10 epochs and fine-tuned or trained for 10 epochs. Values indicate enrichment factor (EF). All Attentive FP models were pre-trained for 10 epochs and fine-tuned (or trained) for 10 epochs. “MSE” refers to training regression models with a MSE loss and “Cross-entropy” refers to training classification. IL: custom inhibition…
Pre-training	Enrichment factor (EF)
	MSE	Cross-entropy	IL, 0.05	IL, 0.10	IL, 0.50	IL, 0.90	IL, 0.95
None	5.7 ± 1.6	5.7 ± 5.6	10.6 ± 5.6	11.5 ± 4.2	9.0 ± 4.9	4.1 ± 1.6	3.3 ± 0.0
RDKit	54.8 ± 7.3	55.6 ± 14.1	58.1 ± 5.6	59.7 ± 4.9	63.0 ± 9.0	55.6 ± 7.1	54.8 ± 7.3
ExCAPE	51.5 ± 11.1	53.2 ± 9.8	51.5 ± 3.1	55.6 ± 13.9	51.5 ± 16.8	43.3 ± 20.4	34.4 ± 10.2
DOCKSTRING	45.0 ± 9.0	43.3 ± 9.4	46.6 ± 3.1	45.8 ± 2.7	46.6 ± 8.6	45.0 ± 7.3	40.9 ± 3.3
RED	57.3 ± 5.7	56.4 ± 14.0	58.1 ± 6.7	62.2 ± 11.9	58.9 ± 11.0	53.2 ± 8.2	37.6 ± 8.7

### Sheet: Sheet1
Supplementary Table S3: The minimum inhibitory concentration (MIC) and minimum bactericidal concentration (MBC) of 18 compounds evaluated for broad-spectrum activity against the panel of strains, including three ESKAPE pathogens. These include a uropathogenic strain of E. coli (ECU) 13400, P. mirabilis (PM) 432002, K. pneumoniae (KP) 13442, A. baumannii (AB) 19606 and S. aureus (SA) 29213.
Sl no.	ID	smiles	dataset_source	MIC E.coli 25922	MIC E.coli 25922 1	MIC E.coli 25922 2	MBC E.coli 25922	MBC E.coli 25922 1	MBC E.coli 25922 2	MIC P.mirabilis 432002	MIC P.mirabilis 432002 1	MIC P.mirabilis 432002 2	MBC P.mirabilis 432002	MBC P.mirabilis 432002 1	MBC P.mirabilis 432002 2	MIC E.coli Uropathogenic 13400	MIC E.coli Uropathogenic 13400 1	MIC E.coli Uropathogenic 13400 2	MBC E.coli Uropathogenic 13400	MBC E.coli Uropathogenic 13400 1	MBC E.coli Uropathogenic 13400 2	MIC K.pneumoniae 13442	MIC K.pneumoniae 13442 1	MIC K.pneumoniae 13442 2	MBC K.pneumoniae 13442	MBC K.pneumoniae 13442 1	MBC K.pneumoniae 13442 2	MIC A.baumannii 19606	MIC A.baumannii 19606 1	MIC A.baumannii 19606 2	MBC A.baumannii 19606	MBC A.baumannii 19606 1	MBC A.baumannii 19606 2	MIC S.aureus 29213	MIC S.aureus 29213 1	MIC S.aureus 29213 2	MBC S.aureus 29213	MBC S.aureus 29213 1	MBC S.aureus 29213 2
1	1273-0058	CCCCCCCCCCCCCCCC[n+]1ccn(C)c1	chemdiv	16	16	16	16	16	16	32	32	32	64	64	64	8	8	8	16	16	16	32	32	32	32	32	32	16	16	16	16	16	16	1	1	1	2	2	2
2	1273-0059	CCCCCCCCCCCCCCCC[n+]1cn(C)c2ccccc21	chemdiv	16	16	16	32	32	32	32	32	32	32	32	32	8	8	8	16	16	16	16	16	16	16	16	16	16	16	16	16	16	16	4	4	4	2	2	2
3	8010-6898	Br[Hg]CC1CSc2ccc3ccccc3[n+]21	chemdiv	16	16	16	16	16	16	8	8	8	20	8	32	2	2	2	8	8	8	32	32	32	32	32	32	16	16	16	32	32	32	8	8	8	16	16	16
4	8017-0599	O=[N+]([O-])c1cc(Cl)c(O)c2ncccc12	chemdiv	4	4	4	16	16	16	4	4	4	16	16	16	4	4	4	32	32	32	32	32	32	64	64	64	1	1	1	16	16	16	0.5	0.5	0.5	16	16	16
5	8017-9470	COc1nc(OC)c([N+](=O)[O-])[n+]([O-])c1[N+](=O)[O-]	chemdiv	0.5	0.5	0.5	0.5	0.5	0.5	0.0625	0.0625	0.0625	0.25	0.25	0.25	0.0078	0.0078	0.0078	0.0078	0.0078	0.0078	4	4	4	16	16	16	0.25	0.25	0.25	0.5	0.5	0.5	0.0019	0.0019	0.0019	0.000122	0.000122	0.000122
6	H031-0013	COC1C=COC2(C)Oc3c(C)c(O)c4c(c3C2=O)C2=NC3(CC[NH+](CC(C)C)CC3)NC2=C(NC(=O)C(C)=CC=CC(C)C(O)C(C)C(O)C(C)C(OC(C)=O)C1C)C4=O	chemdiv	4	4	4	4	4	4	8	8	8	8	8	8	8	8	8	64	64	64	8	8	8	16	16	16	0.003	0.003	0.003	0.06	0.06	0.06	0.000122	0.000122	0.000122	0.000122	0.000122	0.000122
7	Y508-0615	CCn1cc(C(=O)[O-])c(=O)c2cc(F)c(N3CCC4CCC[NH+]4C3)cc21	chemdiv	0.5	0.5	0.5	0.5	0.5	0.5	0.5	0.5	0.5	1	1	1	0.25	0.25	0.25	0.25	0.25	0.25	64	64	64	64	64	64	0.25	0.25	0.25	1	1	1	0.125	0.125	0.125	0.125	0.125	0.125
8	Z92740160	N#Cc1ccc2[nH]c(-c3ccc([N+](=O)[O-])o3)nc2c1	enamine	0.5	0.5	0.5	0.5	0.5	0.5	256	256	256	256	256	256	0.00012	0.00012	0.00012	0.00012	0.00012	0.00012	256	256	256	256	256	256	16	16	16	16	16	16	0.25	0.25	0.25	0.25	0.25	0.25
9	Z85910230	CCn1cc(C(=O)O)c(=O)c2cc(F)c(N3CCN(C(=O)c4cccc([N+](=O)[O-])c4C)CC3)cc21	enamine	2	2	2	4	4	4	16	16	16	16	16	16	8	8	8	32	32	32	256	256	256	256	256	256	32	32	32	64	64	64	0.125	0.125	0.125	0.125	0.125	0.125
10	Z85910096	CCn1cc(C(=O)O)c(=O)c2cc(F)c(N3CCN(C(=O)c4sccc4C)CC3)cc21	enamine	2	2	2	4	4	4	16	16	16	64	64	64	256	256	256	256	256	256	256	256	256	256	256	256	256	256	256	256	256	256	0.25	0.25	0.25	0.25	0.25	0.25
11	Z85910532	CCn1cc(C(=O)O)c(=O)c2cc(F)c(N3CCN(C(=O)c4ccc(C)c([N+](=O)[O-])c4)CC3)cc21	enamine	4	4	4	8	8	8	16	16	16	32	32	32	128	128	128	256	256	256	256	256	256	256	256	256	64	64	64	256	256	256	0.125	0.125	0.125	0.125	0.125	0.125
12	Z85910333	CCn1cc(C(=O)O)c(=O)c2cc(F)c(N3CCN(C(=O)c4ccc([N+](=O)[O-])s4)CC3)cc21	enamine	1	1	1	2	2	2	4	4	4	8	8	8	4	4	4	4	4	4	256	256	256	256	256	256	64	64	64	128	128	128	0.0009	0.0009	0.0009	0.03	0.03	0.03
13	Z85910236	CCn1cc(C(=O)O)c(=O)c2cc(F)c(N3CCN(C(=O)c4ccc(OC)c([N+](=O)[O-])c4)CC3)cc21	enamine	8	8	8	8	8	8	8	8	8	8	8	8	64	64	64	64	64	64	256	256	256	256	256	256	256	256	256	256	256	256	0.5	0.5	0.5	4	4	4
14	Z85910072	CCn1cc(C(=O)O)c(=O)c2cc(F)c(N3CCN(C(=O)c4ccccc4[N+](=O)[O-])CC3)cc21	enamine	2	2	2	2	2	2	8	8	8	8	8	8	8	8	8	32	32	32	256	256	256	256	256	256	16	16	16	256	256	256	0.125	0.125	0.125	0.125	0.125	0.125
15	Z224128258	CCn1cc(C(=O)O)c(=O)c2cc(F)c(N3CCN(C(=O)c4cnc5ccccc5n4)CC3)cc21	enamine	4	4	4	4	4	4	16	16	16	126	126	126	32	32	32	256	256	256	256	256	256	256	256	256	32	32	32	128	128	128	0.125	0.125	0.125	0.125	0.125	0.125
16	Z295866336	CCn1cc(C(=O)O)c(=O)c2cc(F)c(N3CCN(C4CC(=O)N(C5CC5)C4=O)CC3)cc21	enamine	4	4	4	4	4	4	4	4	4	4	4	4	32	32	32	32	32	32	256	256	256	256	256	256	64	64	64	128	128	128	1	1	1	1	1	1
17	Z8679812626	CCn1cc(C(=O)NCC(=O)O)c(=O)c2cc(Cl)c(N3CCN(C)CC3)cc21	enamine	2	2	2	8	8	8	32	32	32	32	32	32	32	32	32	32	32	32	256	256	256	256	256	256	16	16	16	32	32	32	8	8	8	8	8	8
18	Z2027159885	O=C(Nc1cccc2nonc12)c1ccc([N+](=O)[O-])o1	enamine	8	8	8	16	16	16	256	256	256	256	256	256	0.125	0.125	0.125	0.25	0.25	0.25	256	256	256	256	256	256	64	64	64	256	256	256	16	16	16	32	32	32
